# iPHoP: an integrated machine-learning framework to maximize host prediction for metagenome-assembled virus genomes

**DOI:** 10.1101/2022.07.28.501908

**Authors:** Simon Roux, Antonio Pedro Camargo, Felipe H. Coutinho, Shareef M. Dabdoub, Bas E. Dutilh, Stephen Nayfach, Andrew Tritt

## Abstract

The extraordinary diversity of viruses infecting bacteria and archaea is now primarily studied through metagenomics. While metagenomes enable high-throughput exploration of the viral sequence space, metagenome-derived genomes lack key information compared to isolated viruses, in particular host association. Different computational approaches are available to predict the host(s) of uncultivated viruses based on their genome sequences, but thus far individual approaches are limited either in precision or in recall, i.e. for a number of viruses they yield erroneous predictions or no prediction at all. Here we describe iPHoP, a two-step framework that integrates multiple methods to provide host predictions for a broad range of viruses while retaining a low (<10%) false-discovery rate. Based on a large database of metagenome-derived virus genomes, we illustrate how iPHoP can provide extensive host prediction and guide further characterization of uncultivated viruses. iPHoP is available at https://bitbucket.org/srouxjgi/iphop, through a Bioconda recipe, and a Docker container.
