## Supplementary Table 1 for "iPHoP: an integrated machine-learning framework to maximize host prediction for metagenome-assembled virus genomes"

### Sheet: Sheet1
Supplementary Table S1. List of individual tools benchmarked, included in, and/or compared to iPHoP.
Tool or method name / abbreviation	Method type (summarized)	Description / Signal used	Score/Metric used	Reference (if published tool)
Blast	Host-based / Alignment-based	Sequence similarity to bacterial/archaeal genomes, considering hits of 500bp or more	Total number of matches	-
CRISPR	Host-based / Alignment-based	Sequence similarity to predicted CRISPR spacers from bacterial/archaela genomes, identified via blastn.	Number of mismatches	-
SpacePharer	Host-based / Alignment-based	Sequence similarity to predicted CRISPR spacers from bacterial/archaela genomes, identified via a custom sequence similarity search approach.	SpacePharer total score	10.1093/bioinformatics/btab222
WIsH	Host-based / Alignment-free	K-mer similarity between virus and host genome (Markov models)	P-value	10.1093/bioinformatics/btx383
VirHostMatcher	Host-based / Alignment-free	K-mer similarity between virus and host genome (s2* similarity)	s2* similarity	10.1093/nar/gkw1002
PHP	Host-based / Alignment-free	K-mer similarity between virus and host genome (Gaussian models)	PHP score	10.1186/s12915-020-00938-6
RaFAH	Phage-based / Alignment-based	Similarity to phage marker genes	RaFAH score	10.1016/j.patter.2021.100274
vHULK	Phage-based / Alignment-based	Similarity to phage marker genes	vHULK score (maximum score of relu and softmax, genus level)	10.1101/2020.12.06.413476
VPF-Class	Phage-based / Alignment-based	Similarity to phage marker genes	VPF Class score (genus)	10.1093/bioinformatics/btab026
HostPhinder	Phage-based / Alignment-free	Similarity to phage genomes (k-mer based)	HostPhinder host alpha score	10.3390/v8050116
VirHostMatcher-Net	Integrated	Virus-virus, host-host, and virus-host similarity both alignment-based (blast, CRISPR) and alignment-free (WIsH or s2* similarity)	score	10.1093/nargab/lqaa044
PhisDetector	Integrated	Set of virus-host similarity both alignment-based (blast, CRISPR, protein-protein interaction) and alignment-free (WIsH, d2* similarity)	predict_score	10.1101/661074
VirMatcher	Integrated	Set of virus-host similarity both alignment-based (blast, CRISPR, tRNA matches) and alignment-free (WIsH)	score	10.1016/j.chom.2020.08.003
