## Supplementary Table 3 for "iPHoP: an integrated machine-learning framework to maximize host prediction for metagenome-assembled virus genomes"

### Sheet: Sheet1
Supplementary Table S3. Characteristics of the single-tool classifiers considered for inclusion in iPHoP. The classifiers eventually included in iPHoP v1.0 are indicated with a “x” symbol in the column “Classifiers selected for inclusion in iPHoP”.
Method	Classifier
	Name	Type	Main parameters	Performance metrics (“loss, accuracy” for neural networks, “accuracy” for random forests)	Classifiers selected for inclusion in iPHoP
Blast	Blast Dense_13	Dense neural network	n layers = 4	0.27762097120285034, 0.891008198261261
	Blast Dense_23	Dense neural network	n layers = 4	0.27703461050987244, 0.8889645934104919
	Blast Dense_36	Dense neural network	n layers = 4	0.27787303924560547, 0.8880563378334045
	Blast Dense_43	Dense neural network	n layers = 4	0.2777376174926758, 0.8880563378334045
	Blast Dense_52	Dense neural network	n layers = 4	0.2754639983177185, 0.8921434879302979
	Blast Conv 71	Convolution neural network	n conv layers = 3, n dense layers = 3	0.21809542179107666, 0.9089463949203491
	Blast Conv 82	Convolution neural network	n conv layers = 3, n dense layers = 3	0.22845463454723358, 0.9132606983184814
	Blast Conv 83	Convolution neural network	n conv layers = 3, n dense layers = 3	0.22477170825004578, 0.9059945344924927
	Blast Conv 87	Convolution neural network	n conv layers = 3, n dense layers = 3	0.22427602112293243, 0.9030426740646362	x
	Blast Conv 90	Convolution neural network	n conv layers = 3, n dense layers = 3	0.22137288749217987, 0.9118982553482056
	Blast RF_1	Random Forest classifier	max depth = 32, n trees = 100	0.905768
	Blast RF_29	Random Forest classifier	max depth = 16, n trees = 100	0.905086
	Blast RF_32	Random Forest classifier	max depth = 32, n trees = 1000	0.903497
	Blast RF_39	Random Forest classifier	max depth = 12, n trees = 1000	0.902816	x
	Blast RF_40	Random Forest classifier	max depth = 32, n trees = 1000	0.903043
CRISPR	CRISPR Dense_0	Dense neural network	n layers = 3	0.37557169795036316, 0.8453563451766968
	CRISPR Dense_14	Dense neural network	n layers = 2	0.3724933862686157, 0.8483801484107971
	CRISPR Dense_15	Dense neural network	n layers = 2	0.37383535504341125, 0.8479481935501099	x
	CRISPR Dense_17	Dense neural network	n layers = 2	0.3712650239467621, 0.8491000533103943
	CRISPR Dense_18	Dense neural network	n layers = 2	0.3769068419933319, 0.846508264541626
	CRISPR Conv 16	Convolution neural network	n conv layers = 2, n dense layers = 2	0.31512391567230225, 0.8770338296890259
	CRISPR Conv 22	Convolution neural network	n conv layers = 2, n dense layers = 2	0.31543558835983276, 0.8776097893714905
	CRISPR Conv 39	Convolution neural network	n conv layers = 2, n dense layers = 3	0.3166918158531189, 0.876745879650116
	CRISPR Conv 40	Convolution neural network	n conv layers = 2, n dense layers = 3	0.313844233751297, 0.8803455829620361
	CRISPR Conv 85	Convolution neural network	n conv layers = 2, n dense layers = 3	0.3177852928638458, 0.876745879650116	x
	CRISPR RF_3	Random Forest classifier	max depth = 20, n trees = 100	0.866235
	CRISPR RF_7	Random Forest classifier	max depth = 32, n trees = 500	0.866523
	CRISPR RF_17	Random Forest classifier	max depth = 20, n trees = 1000	0.866235
	CRISPR RF_33	Random Forest classifier	max depth = 28, n trees = 300	0.867819
	CRISPR RF_38	Random Forest classifier	max depth = 32, n trees = 300	0.867099
WIsH	WIsH Dense_2	Dense neural network	n layers = 5	0.42701834440231323, 0.8234920501708984
	WIsH Dense_11	Dense neural network	n layers = 5	0.4157212972640991, 0.821587324142456
	WIsH Dense_25	Dense neural network	n layers = 5	0.41589733958244324, 0.8342857360839844
	WIsH Dense_51	Dense neural network	n layers = 5	0.41781556606292725, 0.8380952477455139
	WIsH Dense_54	Dense neural network	n layers = 5	0.4210290312767029, 0.8247619271278381	x
	WIsH Conv 2	Convolution neural network	n conv layers = 3, n dense layers = 3	0.3876480758190155, 0.8225396871566772	x
	WIsH Conv 61	Convolution neural network	n conv layers = 1, n dense layers = 3	0.38898754119873047, 0.8333333134651184
	WIsH Conv 83	Convolution neural network	n conv layers = 3, n dense layers = 3	0.3870936334133148, 0.8317460417747498
	WIsH Conv 85	Convolution neural network	n conv layers = 3, n dense layers = 3	0.37036755681037903, 0.8301587104797363
	WIsH Conv 90	Convolution neural network	n conv layers = 3, n dense layers = 3	0.39157184958457947, 0.8292063474655151
VHM	VHM Dense_43	Dense neural network	n layers = 1	0.5735357999801636, 0.7291371822357178
	VHM Dense_61	Dense neural network	n layers = 1	0.5727996230125427, 0.7298443913459778
	VHM Dense_64	Dense neural network	n layers = 1	0.5720587372779846, 0.7326732873916626
	VHM Dense_85	Dense neural network	n layers = 1	0.5742871165275574, 0.7287836074829102
	VHM Dense_97	Dense neural network	n layers = 1	0.5737541317939758, 0.7284299731254578	x
	VHM Conv 31	Convolution neural network	n conv layers = 3, n dense layers = 3	0.44679272174835205, 0.8072842955589294
	VHM Conv 81	Convolution neural network	n conv layers = 3, n dense layers = 3	0.44733136892318726, 0.8157708644866943
	VHM Conv 84	Convolution neural network	n conv layers = 3, n dense layers = 3	0.4425850510597229, 0.8044554591178894
	VHM Conv 91	Convolution neural network	n conv layers = 3, n dense layers = 3	0.43358486890792847, 0.7984441518783569
	VHM Conv 92	Convolution neural network	n conv layers = 3, n dense layers = 3	0.4453170895576477, 0.8058698773384094	x
PHP	PHP Dense_18	Dense neural network	n layers = 4	0.5487368106842041, 0.7368830442428589
	PHP Dense_72	Dense neural network	n layers = 5	0.5433263778686523, 0.749319851398468
	PHP Dense_74	Dense neural network	n layers = 5	0.5361322164535522, 0.7547609806060791	x
	PHP Dense_75	Dense neural network	n layers = 5	0.5424116849899292, 0.7757481336593628
	PHP Dense_84	Dense neural network	n layers = 5	0.5297808647155762, 0.7578701972961426
	PHP Conv 61	Convolution neural network	n conv layers = 3, n dense layers = 3	0.4554741680622101, 0.7854644656181335
	PHP Conv 87	Convolution neural network	n conv layers = 3, n dense layers = 3	0.43878939747810364, 0.805285632610321
	PHP Conv 90	Convolution neural network	n conv layers = 3, n dense layers = 3	0.45423829555511475, 0.7947920560836792	x
	PHP Conv 95	Convolution neural network	n conv layers = 3, n dense layers = 3	0.44952258467674255, 0.8041197061538696
	PHP Conv 96	Convolution neural network	n conv layers = 2, n dense layers = 3	0.45535847544670105, 0.8087835311889648
